# Biosynthetic gene clusters, secondary metabolite profiles, and cards of virulence in the closest nonpathogenic relatives of *Aspergillus fumigatus*

**DOI:** 10.1101/2020.04.09.033902

**Authors:** Jacob L. Steenwyk, Matthew E. Mead, Sonja L. Knowles, Huzefa A. Raja, Christopher D. Roberts, Oliver Bader, Jos Houbraken, Gustavo H. Goldman, Nicholas H. Oberlies, Antonis Rokas

## Abstract

*Aspergillus fumigatus* is a major human pathogen that causes hundreds of thousands of infections yearly with high mortality rates. In contrast, *Aspergillus fischeri* and the recently described *Aspergillus oerlinghausenensis*, the two species most closely related to *A. fumigatus*, are not known to be pathogenic. Some of the “cards of virulence” that A. *fumigatus* possesses are secondary metabolites that impair the host immune system, protect from host immune cell attacks, or acquire key nutrients. Secondary metabolites and the biosynthetic gene clusters (BGCs) that typically encode them often vary within and between fungal species. To gain insight into whether secondary metabolism-associated cards of virulence vary between *A. fumigatus, A. oerlinghausenensis*, and *A. fischeri*, we conducted extensive genomic and secondary metabolite profiling analyses. By analyzing multiple *A. fumigatus*, one *A. oerlinghausenensis*, and multiple *A. fischeri* strains, we identified both conserved and diverged secondary metabolism-associated cards of virulence. For example, we found that all species and strains examined biosynthesized the major virulence factor gliotoxin, consistent with the conservation of the gliotoxin BGC across genomes. However, species differed in their biosynthesis of fumagillin and pseurotin, both contributors to host tissue damage during invasive aspergillosis; these differences were reflected in sequence divergence of the intertwined fumagillin/pseurotin BGCs across genomes. These results delineate the similarities and differences in secondary metabolism-associated cards of virulence between a major fungal pathogen and its nonpathogenic closest relatives, shedding light into the genetic and phenotypic changes associated with the evolution of fungal pathogenicity.

**Importance:** The major fungal pathogen *Aspergillus fumigatus* kills tens of thousands each year. In contrast, the two closest relatives of *A. fumigatus*, namely *Aspergillus fischeri* and *Aspergillus oerlinghausenensis*, are not considered pathogenic. *A. fumigatus* virulence stems, partly, from its ability to produce small molecules called secondary metabolites that have potent activities during infection. In this study, we examined whether *A. fumigatus* secondary metabolites and the metabolic pathways involved in their production are conserved in *A. oerlinghausenensis* and *A. fischeri*. We found that the nonpathogenic close relatives of *A. fumigatus* produce some, but not all, secondary metabolites thought to contribute to the success of *A. fumigatus* in causing human disease and that these similarities and differences were reflected in the underlying metabolic pathways involved in their biosynthesis. Compared to its nonpathogenic close relatives, *A. fumigatus* produces a distinct cocktail of secondary metabolites, which likely contributes to these organisms’ vastly different potentials to cause human disease. More broadly, the study of nonpathogenic organisms that have virulence-related traits, but are not currently considered agents of human disease, may facilitate the prediction of species capable of posing future threats to human health.
