## Supplementary Tables for "Biosynthetic gene clusters, secondary metabolite profiles, and cards of virulence in the closest nonpathogenic relatives of *Aspergillus fumigatus*"

### Sheet: Table S1
Cluster Family ID	MIBiG ID	Biosynthetic Class	Putative compound made	Compound synonymns	SMGC present in…	SM produced in…
116	BGC0000356	NRP, Alkaloid	verruculogen	fumitremorgin B fumitremorgin c tryprostatin A tryprostatin B demethoxyfumitremorgin C brevianamide F	All A. fischeri strains and A. fumigatus HMR AF 270	A. fumigatus CEA10, A. oerlinghausenensis, A. fischeri NRRL 181, NRRL 4585, NRRL 4161
311	BGC0000372	NRP	hexadehydroastechrome		All strains and species	Not isolated
1818	BGC0000121	PK	RES-1214-2		All A. fumigatus and A. fischeri NRRL 181	A. fumigatus Af293, CEA10, CEA17 and A. oerlinghausenensis CBS139.183
1818	BGC0001403	PK	trypacidin		All A. fumigatus and A. fischeri NRRL 181	A. fumigatus Af293, CEA10, CEA17 and A. oerlinghausenensis CBS139.183
191	BGC0000959	NRP, type 1 PK	aspyridone A		All A. fischeri strains	Not isolated
27	BGC0000686	Terpene	helvolic acid		A. fischeri IBT3003, IBT3007, NRRL181, NRRL4161, and A. oerlinghausenensis CBS139.183	A. oerlinghausenensis CBS139.183
311	BGC0000372	NRP	hexadehydroastechrome	terezine-D astechrome	All strains and species	Not isolated
317	BGC0000811	Alkaloid	fumigaclavine C		All A. fumigatus strains and A. oerlinghausenensis	Not isolated
318	BGC0000129; BGC0001068	PK	pyripyropene A		A. fischeri IBT3003, IBT3007, NRRL181, NRRL4161, and all A. fumigatus strains	Not isolated
351	BGC0000355	NRP	fumiquinazoline A	fumiquinazoline C fumiquinazoline D	All A. fumigatus strains	Not isolated
357	BGC0001037	NRP, type 1 PK	pseurotin	azaspirene	All A. fumigatus strains and A. oerlinghausenensis	A. fumigatus Af293, CEA10, CEA17 and A. oerlinghausenensis CBS139.183
357	BGC0001067	Terpene, type 1 PK	fumagillin	β-trans-bergamotene fumagillol	All A. fumigatus strains and A. oerlinghausenensis	A. fumigatus Af293, CEA10, CEA17 and A. oerlinghausenensis CBS139.183
380	BGC0001118	type 1 PK	endocrocin		A. fumgiatus HMR AF 270 and Z5	Not isolated
390	BGC0001600	PK	fusarielin H		A. fumigatus Af293, HMR AF 270, Z5	Not isolated
61	BGC0000013	PK	alternariol		All strains and species	Not isolated
61	BGC0000156	PK	TAN-1612	TAN-1612 1-(2,3,5,10-tetrahydroxy-7-methoxy-4-oxo-1,2,3,4-tetrahydroanthracen-2-yl)pentane-2,4-dione desmethyl TAN-1612	All strains and species	Not isolated
61	BGC0000684	Terpene	asperthecin		All strains and species	Not isolated
61	BGC0001144	PK	neosartoricin B		All strains and species	Not isolated
86	BGC0001475	PK	aspterric acid		All A. fischeri strains	Not isolated

### Sheet: Table S2
Cluster family	Cluster	Product, if known	Gene
254	1	.	AFUA_1G00930
254	1	.	AFUA_1G00950
254	1	.	AFUA_1G00970
254	1	.	AFUA_1G00980
254	1	.	AFUA_1G00990
254	1	.	AFUA_1G01000
254	1	.	AFUA_1G01010
254	1	.	AFUA_1G01020
255	2	Nidulanin-like	AFUA_1G10320
255	2	Nidulanin-like	AFUA_1G10330
255	2	Nidulanin-like	AFUA_1G10340
255	2	Nidulanin-like	AFUA_1G10350
255	2	Nidulanin-like	AFUA_1G10355
255	2	Nidulanin-like	AFUA_1G10360
255	2	Nidulanin-like	AFUA_1G10370
255	2	Nidulanin-like	AFUA_1G10380
255	2	Nidulanin-like	AFUA_1G10390
255	2	Nidulanin-like	AFUA_1G10400
255	2	Nidulanin-like	AFUA_1G10410
255	2	Nidulanin-like	AFUA_1G10420
343	3	.	AFUA_1G13120
343	3	.	AFUA_1G13130
343	3	.	AFUA_1G13140
343	3	.	AFUA_1G13150
343	3	.	AFUA_1G13160
343	3	.	AFUA_1G13170
343	3	.	AFUA_1G13180
343	3	.	AFUA_1G13190
343	3	.	AFUA_1G13195
222	4	Ferricrocin	AFUA_1G17100
222	4	Ferricrocin	AFUA_1G17110
222	4	Ferricrocin	AFUA_1G17120
222	4	Ferricrocin	AFUA_1G17130
222	4	Ferricrocin	AFUA_1G17140
222	4	Ferricrocin	AFUA_1G17150
222	4	Ferricrocin	AFUA_1G17160
222	4	Ferricrocin	AFUA_1G17170
222	4	Ferricrocin	AFUA_1G17180
222	4	Ferricrocin	AFUA_1G17190
222	4	Ferricrocin	AFUA_1G17200
222	4	Ferricrocin	AFUA_1G17210
222	4	Ferricrocin	AFUA_1G17220
222	4	Ferricrocin	AFUA_1G17230
222	4	Ferricrocin	AFUA_1G17240
222	4	Ferricrocin	AFUA_1G17250
222	4	Ferricrocin	AFUA_1G17260
222	4	Ferricrocin	AFUA_1G17270
390	5	Fusarielin-like	AFUA_1G17710
390	5	Fusarielin-like	AFUA_1G17720
390	5	Fusarielin-like	AFUA_1G17723
390	5	Fusarielin-like	AFUA_1G17725
390	5	Fusarielin-like	AFUA_1G17730
390	5	Fusarielin-like	AFUA_1G17740
390	5	Fusarielin-like	AFUA_1G17750
155	6	.	AFUA_2G01220
155	6	.	AFUA_2G01230
155	6	.	AFUA_2G01240
155	6	.	AFUA_2G01250
155	6	.	AFUA_2G01260
155	6	.	AFUA_2G01270
155	6	.	AFUA_2G01280
155	6	.	AFUA_2G01290
155	6	.	AFUA_2G01300
155	6	.	AFUA_2G01310
155	6	.	AFUA_2G01320
155	6	.	AFUA_2G01330
155	6	.	AFUA_2G01340
155	6	.	AFUA_2G01350
155	6	.	AFUA_2G01360
155	6	.	AFUA_2G01370
155	6	.	AFUA_2G01380
155	6	.	AFUA_2G01390
93	7	DHN melanin spore pigment	AFUA_2G17500
93	7	DHN melanin spore pigment	AFUA_2G17511
93	7	DHN melanin spore pigment	AFUA_2G17520
93	7	DHN melanin spore pigment	AFUA_2G17530
93	7	DHN melanin spore pigment	AFUA_2G17540
93	7	DHN melanin spore pigment	AFUA_2G17550
93	7	DHN melanin spore pigment	AFUA_2G17560
93	7	DHN melanin spore pigment	AFUA_2G17580
93	7	DHN melanin spore pigment	AFUA_2G17600
93	7	DHN melanin spore pigment	AFUA_2G17610
93	7	DHN melanin spore pigment	AFUA_2G17620
93	7	DHN melanin spore pigment	AFUA_2G17630
93	7	DHN melanin spore pigment	AFUA_2G17640
93	7	DHN melanin spore pigment	AFUA_2G17650
93	7	DHN melanin spore pigment	AFUA_2G17660
93	7	DHN melanin spore pigment	AFUA_2G17670
93	7	DHN melanin spore pigment	AFUA_2G17680
317	8	Fumigaclavine	AFUA_2G17950
317	8	Fumigaclavine	AFUA_2G17960
317	8	Fumigaclavine	AFUA_2G17970
317	8	Fumigaclavine	AFUA_2G17980
317	8	Fumigaclavine	AFUA_2G17990
317	8	Fumigaclavine	AFUA_2G18000
317	8	Fumigaclavine	AFUA_2G18010
317	8	Fumigaclavine	AFUA_2G18020
317	8	Fumigaclavine	AFUA_2G18030
317	8	Fumigaclavine	AFUA_2G18040
317	8	Fumigaclavine	AFUA_2G18050
317	8	Fumigaclavine	AFUA_2G18060
317	8	Fumigaclavine	AFUA_2G18070
379	9	.	AFUA_3G01360
379	9	.	AFUA_3G01370
379	9	.	AFUA_3G01400
379	9	.	AFUA_3G01410
379	9	.	AFUA_3G01420
379	9	.	AFUA_3G01430
379	9	.	AFUA_3G01440
379	9	.	AFUA_3G01450
379	9	.	AFUA_3G01460
379	9	.	AFUA_3G01470
379	9	.	AFUA_3G01480
379	9	.	AFUA_3G01490
263	10	.	AFUA_3G02520
263	10	.	AFUA_3G02530
263	10	.	AFUA_3G02540
263	10	.	AFUA_3G02550
263	10	.	AFUA_3G02560
263	10	.	AFUA_3G02570
263	10	.	AFUA_3G02580
263	10	.	AFUA_3G02585
263	10	.	AFUA_3G02590
263	10	.	AFUA_3G02600
263	10	.	AFUA_3G02610
263	10	.	AFUA_3G02620
263	10	.	AFUA_3G02630
263	10	.	AFUA_3G02640
263	10	.	AFUA_3G02650
377	11	.	AFUA_3G02670
377	11	.	AFUA_3G02680
377	11	.	AFUA_3G02685
377	11	.	AFUA_3G02690
377	11	.	AFUA_3G02700
377	11	.	AFUA_3G02710
377	11	.	AFUA_3G02720
377	11	.	AFUA_3G02740
377	11	.	AFUA_3G02750
312	12	Fusarine C	AFUA_3G03270
312	12	Fusarine C	AFUA_3G03280
312	12	Fusarine C	AFUA_3G03290
312	12	Fusarine C	AFUA_3G03295
312	12	Fusarine C	AFUA_3G03300
312	12	Fusarine C	AFUA_3G03310
312	12	Fusarine C	AFUA_3G03315
312	12	Fusarine C	AFUA_3G03320
312	12	Fusarine C	AFUA_3G03330
312	12	Fusarine C	AFUA_3G03350
312	12	Fusarine C	AFUA_3G03370
312	12	Fusarine C	AFUA_3G03380
312	12	Fusarine C	AFUA_3G03390
312	12	Fusarine C	AFUA_3G03400
312	12	Fusarine C	AFUA_3G03410
312	12	Fusarine C	AFUA_3G03420
312	12	Fusarine C	AFUA_3G03430
312	12	Fusarine C	AFUA_3G03440
312	12	Fusarine C	AFUA_3G03445
312	12	Fusarine C	AFUA_3G03450
312	12	Fusarine C	AFUA_3G03460
312	12	Fusarine C	AFUA_3G03470
312	12	Fusarine C	AFUA_3G03480
311	13	HAS	AFUA_3G12830
311	13	HAS	AFUA_3G12840
311	13	HAS	AFUA_3G12850
311	13	HAS	AFUA_3G12870
311	13	HAS	AFUA_3G12890
311	13	HAS	AFUA_3G12900
311	13	HAS	AFUA_3G12910
311	13	HAS	AFUA_3G12920
311	13	HAS	AFUA_3G12930
311	13	HAS	AFUA_3G12940
311	13	HAS	AFUA_3G12950
311	13	HAS	AFUA_3G12960
311	13	HAS	AFUA_3G12970
311	13	HAS	AFUA_3G12982
311	13	HAS	AFUA_3G12990
311	13	HAS	AFUA_3G13000
311	13	HAS	AFUA_3G13010
371	14	.	AFUA_3G13610
371	14	.	AFUA_3G13620
371	14	.	AFUA_3G13630
371	14	.	AFUA_3G13640
371	14	.	AFUA_3G13650
371	14	.	AFUA_3G13660
371	14	.	AFUA_3G13670
371	14	.	AFUA_3G13680
371	14	.	AFUA_3G13690
371	14	.	AFUA_3G13700
371	14	.	AFUA_3G13710
371	14	.	AFUA_3G13720
371	14	.	AFUA_3G13730
371	14	.	AFUA_3G13740
371	14	.	AFUA_3G13750
371	14	.	AFUA_3G13760
371	14	.	AFUA_3G13770
371	14	.	AFUA_3G13780
309	15	.	AFUA_3G14630
309	15	.	AFUA_3G14640
309	15	.	AFUA_3G14650
309	15	.	AFUA_3G14660
309	15	.	AFUA_3G14665
309	15	.	AFUA_3G14670
309	15	.	AFUA_3G14680
309	15	.	AFUA_3G14690
309	15	.	AFUA_3G14700
309	15	.	AFUA_3G14710
309	15	.	AFUA_3G14720
309	15	.	AFUA_3G14730
309	15	.	AFUA_3G14740
309	15	.	AFUA_3G14750
309	15	.	AFUA_3G14760
309	15	.	AFUA_3G14770
309	15	.	AFUA_3G14790
309	15	.	AFUA_3G14800
309	15	.	AFUA_3G14810
309	15	.	AFUA_3G14820
127	16	.	AFUA_3G15200
127	16	.	AFUA_3G15210
127	16	.	AFUA_3G15220
127	16	.	AFUA_3G15230
127	16	.	AFUA_3G15240
127	16	.	AFUA_3G15250
127	16	.	AFUA_3G15260
127	16	.	AFUA_3G15270
127	16	.	AFUA_3G15280
127	16	.	AFUA_3G15290
127	16	.	AFUA_3G15300
127	16	.	AFUA_3G15310
127	16	.	AFUA_3G15330
127	16	.	AFUA_3G15340
23	17	Endocrocin	AFUA_4G00160
23	17	Endocrocin	AFUA_4G00180
23	17	Endocrocin	AFUA_4G00195
23	17	Endocrocin	AFUA_4G00200
23	17	Endocrocin	AFUA_4G00210
23	17	Endocrocin	AFUA_4G00220
23	17	Endocrocin	AFUA_4G00225
23	17	Endocrocin	AFUA_4G00230
23	17	Endocrocin	AFUA_4G00235
23	17	Endocrocin	AFUA_4G00240
23	17	Endocrocin	AFUA_4G00250
23	17	Endocrocin	AFUA_4G00260
23	17	Endocrocin	AFUA_4G00280
31	18	.	AFUA_4G11180
31	18	.	AFUA_4G11190
31	18	.	AFUA_4G11200
31	18	.	AFUA_4G11210
31	18	.	AFUA_4G11220
31	18	.	AFUA_4G11230
31	18	.	AFUA_4G11240
31	18	.	AFUA_4G11250
31	18	.	AFUA_4G11260
31	18	.	AFUA_4G11270
31	18	.	AFUA_4G11280
31	18	.	AFUA_4G11290
29	19	.	AFUA_4G11990
29	19	.	AFUA_4G12000
29	19	.	AFUA_4G12010
29	19	.	AFUA_4G12020
29	19	.	AFUA_4G12030
29	19	.	AFUA_4G12040
29	19	.	AFUA_4G12050
29	19	.	AFUA_4G12060
1818	20	Trypacidin	AFUA_4G14450
1818	20	Trypacidin	AFUA_4G14460
1818	20	Trypacidin	AFUA_4G14480
1818	20	Trypacidin	AFUA_4G14470
1818	20	Trypacidin	AFUA_4G14490
1818	20	Trypacidin	AFUA_4G14500
1818	20	Trypacidin	AFUA_4G14510
1818	20	Trypacidin	AFUA_4G14520
1818	20	Trypacidin	AFUA_4G14530
1818	20	Trypacidin	AFUA_4G14540
1818	20	Trypacidin	AFUA_4G14550
1818	20	Trypacidin	AFUA_4G14560
1818	20	Trypacidin	AFUA_4G14570
1818	20	Trypacidin	AFUA_4G14580
1818	20	Trypacidin	AFUA_4G14590
1818	20	Trypacidin	AFUA_4G14600
1818	20	Trypacidin	AFUA_4G14610
1818	20	Trypacidin	AFUA_4G14620
1818	20	Trypacidin	AFUA_4G14630
1818	20	Trypacidin	AFUA_4G14640
1818	20	Trypacidin	AFUA_4G14650
274	21	.	AFUA_5G00100
274	21	.	AFUA_5G00110
274	21	.	AFUA_5G00120
274	21	.	AFUA_5G00130
274	21	.	AFUA_5G00135
37	22	.	AFUA_5G04030
37	22	.	AFUA_5G04040
37	22	.	AFUA_5G04050
37	22	.	AFUA_5G04060
37	22	.	AFUA_5G04070
37	22	.	AFUA_5G04080
37	22	.	AFUA_5G04090
37	22	.	AFUA_5G04100
37	22	.	AFUA_5G04120
37	22	.	AFUA_5G04130
218	23	.	AFUA_5G10010
218	23	.	AFUA_5G10020
218	23	.	AFUA_5G10040
218	23	.	AFUA_5G10050
218	23	.	AFUA_5G10060
218	23	.	AFUA_5G10070
218	23	.	AFUA_5G10080
218	23	.	AFUA_5G10090
218	23	.	AFUA_5G10100
218	23	.	AFUA_5G10110
218	23	.	AFUA_5G10120
218	23	.	AFUA_5G10130
218	23	.	AFUA_5G10140
218	23	.	AFUA_5G10150
218	23	.	AFUA_5G10160
218	23	.	AFUA_5G10170
218	23	.	AFUA_5G10180
218	23	.	AFUA_5G10190
218	23	.	AFUA_5G10200
218	23	.	AFUA_5G10210
218	23	.	AFUA_5G10220
367	24	.	AFUA_5G12680
367	24	.	AFUA_5G12690
367	24	.	AFUA_5G12700
367	24	.	AFUA_5G12710
367	24	.	AFUA_5G12720
367	24	.	AFUA_5G12730
367	24	.	AFUA_5G12740
367	24	.	AFUA_5G12750
367	24	.	AFUA_5G12760
367	24	.	AFUA_5G12770
367	24	.	AFUA_5G12780
367	24	.	AFUA_5G12790
367	24	.	AFUA_5G12800
367	24	.	AFUA_5G12810
367	24	.	AFUA_5G12820
278	25	Fumisoquin	AFUA_6G03400
278	25	Fumisoquin	AFUA_6G03430
278	25	Fumisoquin	AFUA_6G03440
278	25	Fumisoquin	AFUA_6G03450
278	25	Fumisoquin	AFUA_6G03460
278	25	Fumisoquin	AFUA_6G03470
278	25	Fumisoquin	AFUA_6G03480
278	25	Fumisoquin	AFUA_6G03490
278	25	Fumisoquin	AFUA_6G03500
278	25	Fumisoquin	AFUA_6G03510
278	25	Fumisoquin	AFUA_6G03520
278	25	Fumisoquin	AFUA_6G03530
278	25	Fumisoquin	AFUA_6G03540
278	25	Fumisoquin	AFUA_6G03550
361	26	.	AFUA_6G08520
361	26	.	AFUA_6G08530
361	26	.	AFUA_6G08540
361	26	.	AFUA_6G08550
361	26	.	AFUA_6G08560
361	26	.	AFUA_6G08570
361	26	.	AFUA_6G08580
361	26	.	AFUA_6G08590
361	26	.	AFUA_6G08600
361	26	.	AFUA_6G08610
361	26	.	AFUA_6G08620
361	26	.	AFUA_6G08630
362	27	Gliotoxin	AFUA_6G09530
362	27	Gliotoxin	AFUA_6G09540
362	27	Gliotoxin	AFUA_6G09550
362	27	Gliotoxin	AFUA_6G09560
362	27	Gliotoxin	AFUA_6G09570
362	27	Gliotoxin	AFUA_6G09580
362	27	Gliotoxin	AFUA_6G09590
362	27	Gliotoxin	AFUA_6G09600
362	27	Gliotoxin	AFUA_6G09610
362	27	Gliotoxin	AFUA_6G09620
362	27	Gliotoxin	AFUA_6G09630
362	27	Gliotoxin	AFUA_6G09640
362	27	Gliotoxin	AFUA_6G09650
362	27	Gliotoxin	AFUA_6G09660
362	27	Gliotoxin	AFUA_6G09670
362	27	Gliotoxin	AFUA_6G09680
362	27	Gliotoxin	AFUA_6G09690
362	27	Gliotoxin	AFUA_6G09700
362	27	Gliotoxin	AFUA_6G09710
362	27	Gliotoxin	AFUA_6G09720
362	27	Gliotoxin	AFUA_6G09730
362	27	Gliotoxin	AFUA_6G09740
362	27	Gliotoxin	AFUA_6G09745
351	28	Fumiquinozalines	AFUA_6G11980
351	28	Fumiquinozalines	AFUA_6G11990
351	28	Fumiquinozalines	AFUA_6G12000
351	28	Fumiquinozalines	AFUA_6G12010
351	28	Fumiquinozalines	AFUA_6G12020
351	28	Fumiquinozalines	AFUA_6G12030
351	28	Fumiquinozalines	AFUA_6G12040
351	28	Fumiquinozalines	AFUA_6G12050
351	28	Fumiquinozalines	AFUA_6G12060
351	28	Fumiquinozalines	AFUA_6G12070
351	28	Fumiquinozalines	AFUA_6G12080
351	28	Fumiquinozalines	AFUA_6G12090
351	28	Fumiquinozalines	AFUA_6G12100
351	28	Fumiquinozalines	AFUA_6G12110
351	28	Fumiquinozalines	AFUA_6G12120
351	28	Fumiquinozalines	AFUA_6G12130
351	28	Fumiquinozalines	AFUA_6G12140
351	28	Fumiquinozalines	AFUA_6G12145
318	29	Pyripyropene A	AFUA_6G13820
318	29	Pyripyropene A	AFUA_6G13830
318	29	Pyripyropene A	AFUA_6G13840
318	29	Pyripyropene A	AFUA_6G13850
318	29	Pyripyropene A	AFUA_6G13860
318	29	Pyripyropene A	AFUA_6G13880
318	29	Pyripyropene A	AFUA_6G13890
318	29	Pyripyropene A	AFUA_6G13900
318	29	Pyripyropene A	AFUA_6G13920
318	29	Pyripyropene A	AFUA_6G13930
318	29	Pyripyropene A	AFUA_6G13940
318	29	Pyripyropene A	AFUA_6G13945
318	29	Pyripyropene A	AFUA_6G13950
318	29	Pyripyropene A	AFUA_6G13970
318	29	Pyripyropene A	AFUA_6G13980
318	29	Pyripyropene A	AFUA_6G13990
318	29	Pyripyropene A	AFUA_6G14000
318	29	Pyripyropene A	AFUA_6G14010
318	29	Pyripyropene A	AFUA_6G14020
61	30	Neosartoricin	AFUA_7G00110
61	30	Neosartoricin	AFUA_7G00120
61	30	Neosartoricin	AFUA_7G00130
61	30	Neosartoricin	AFUA_7G00150
61	30	Neosartoricin	AFUA_7G00160
61	30	Neosartoricin	AFUA_7G00170
61	30	Neosartoricin	AFUA_7G00180
61	30	Neosartoricin	AFUA_7G00190
61	30	Neosartoricin	AFUA_7G00200
61	30	Neosartoricin	AFUA_7G00210
61	30	Neosartoricin	AFUA_7G00220
284	31	.	AFUA_7G00230
284	31	.	AFUA_7G00240
284	31	.	AFUA_7G00250
284	31	.	AFUA_7G00260
284	31	.	AFUA_7G00270
284	31	.	AFUA_7G00280
284	31	.	AFUA_7G00290
284	31	.	AFUA_7G00300
284	31	.	AFUA_7G00310
284	31	.	AFUA_7G00320
284	31	.	AFUA_7G00330
284	31	.	AFUA_7G00340
325	32	.	AFUA_7G01180
325	32	.	AFUA_7G01190
325	32	.	AFUA_7G01200
325	32	.	AFUA_7G01210
325	32	.	AFUA_7G01220
325	32	.	AFUA_7G01230
325	32	.	AFUA_7G01240
325	32	.	AFUA_7G01250
325	32	.	AFUA_7G01260
357	33	Fumitremorgin	AFUA_8G00100
357	33	Fumitremorgin	AFUA_8G00110
357	33	Fumitremorgin	AFUA_8G00120
357	33	Fumitremorgin	AFUA_8G00130
357	33	Fumitremorgin	AFUA_8G00140
357	33	Fumitremorgin	AFUA_8G00150
357	33	Fumitremorgin	AFUA_8G00160
357	33	Fumitremorgin	AFUA_8G00170
357	33	Fumitremorgin	AFUA_8G00190
357	33	Fumitremorgin	AFUA_8G00200
357	33	Fumitremorgin	AFUA_8G00210
357	33	Fumitremorgin	AFUA_8G00220
357	33	Fumitremorgin	AFUA_8G00230
357	33	Fumitremorgin	AFUA_8G00240
357	33	Fumitremorgin	AFUA_8G00250
357	33	Fumitremorgin	AFUA_8G00260
357	33	Fumitremorgin	AFUA_8G00270
357	33	Fumitremorgin	AFUA_8G00280
357	33	Fumitremorgin	AFUA_8G00290
357	33	Fumitremorgin	AFUA_8G00300
357	33	Fumitremorgin	AFUA_8G00342
357	33	Fumitremorgin	AFUA_8G00350
357	33	Fumitremorgin	AFUA_8G00360
357	33	Fumagillin and pseurotin	AFUA_8G00370
357	33	Fumagillin and pseurotin	AFUA_8G00380
357	33	Fumagillin and pseurotin	AFUA_8G00390
357	33	Fumagillin and pseurotin	AFUA_8G00400
357	33	Fumagillin and pseurotin	AFUA_8G00410
357	33	Fumagillin and pseurotin	AFUA_8G00420
357	33	Fumagillin and pseurotin	AFUA_8G00430
357	33	Fumagillin and pseurotin	AFUA_8G00440
357	33	Fumagillin and pseurotin	AFUA_8G00460
357	33	Fumagillin and pseurotin	AFUA_8G00470
357	33	Fumagillin and pseurotin	AFUA_8G00480
357	33	Fumagillin and pseurotin	AFUA_8G00490
357	33	Fumagillin and pseurotin	AFUA_8G00500
357	33	Fumagillin and pseurotin	AFUA_8G00510
357	33	Fumagillin and pseurotin	AFUA_8G00520
357	33	Fumagillin and pseurotin	AFUA_8G00530
357	33	Fumagillin and pseurotin	AFUA_8G00540
357	33	Fumagillin and pseurotin	AFUA_8G00550
357	33	Fumagillin and pseurotin	AFUA_8G00560
357	33	Fumagillin and pseurotin	AFUA_8G00570
357	33	Fumagillin and pseurotin	AFUA_8G00580
357	33	Fumagillin and pseurotin	AFUA_8G00590
357	33	Fumagillin and pseurotin	AFUA_8G00595
357	33	Fumagillin and pseurotin	AFUA_8G00600
357	33	Fumagillin and pseurotin	AFUA_8G00610
357	33	Fumagillin and pseurotin	AFUA_8G00620
357	33	Fumagillin and pseurotin	AFUA_8G00630
357	33	Fumagillin and pseurotin	AFUA_8G00640
357	33	Fumagillin and pseurotin	AFUA_8G00650
357	33	Fumagillin and pseurotin	AFUA_8G00660
357	33	Fumagillin and pseurotin	AFUA_8G00670
357	33	Fumagillin and pseurotin	AFUA_8G00680
357	33	Fumagillin and pseurotin	AFUA_8G00690
357	33	Fumagillin and pseurotin	AFUA_8G00700
357	33	Fumagillin and pseurotin	AFUA_8G00710
357	33	Fumagillin and pseurotin	AFUA_8G00720
383	34	.	AFUA_8G01600
383	34	.	AFUA_8G01610
383	34	.	AFUA_8G01620
383	34	.	AFUA_8G01630
383	34	.	AFUA_8G01640
383	34	.	AFUA_8G01650
383	34	.	AFUA_8G01660
383	34	.	AFUA_8G01670
383	34	.	AFUA_8G01680
383	34	.	AFUA_8G01690
383	34	.	AFUA_8G01700
383	34	.	AFUA_8G01710
383	34	.	AFUA_8G01720
30	35	.	AFUA_8G02290
30	35	.	AFUA_8G02300
30	35	.	AFUA_8G02310
30	35	.	AFUA_8G02315
30	35	.	AFUA_8G02320
30	35	.	AFUA_8G02330
30	35	.	AFUA_8G02335
30	35	.	AFUA_8G02340
30	35	.	AFUA_8G02350
30	35	.	AFUA_8G02360
30	35	.	AFUA_8G02380
30	35	.	AFUA_8G02390
30	35	.	AFUA_8G02400
30	35	.	AFUA_8G02410
30	35	.	AFUA_8G02420
30	35	.	AFUA_8G02430
30	35	.	AFUA_8G02440
30	35	.	AFUA_8G02450
30	35	.	AFUA_8G02460
30	35	.	AFUA_8G02470
30	35	.	AFUA_8G02480

### Sheet: Table S3
A table of secondary metabolites produced by each species and strain is shown here. '+' (orange) and '-' (blue) indicate evidence and no evidence of secondary metabolite biosynthesis, respectively.
A table summarizing species-level secondary metabolite production is deptected below
Secondary Metabolite detected	Chemical Analogs	A. fumigatus			A. oerlinghausenensis	A. fischeri
		Af293	CEA10	CEA17	CBS 139183	NRRL 181	NRRL 4161	NRRL 4585
cyclo (L-Pro-L-Leu)		+	+	-	+	+	+	+
cyclo (L-Pro-L-Phe)		+	+	-	+	+	+	+
Monomethylsulochrin	Trypacidin	+	+	+	+	-	-	-
Pseurotin A		+	+	+	-	-	-	-
Bisdethiobis(methylthio)gliotoxin	Gliotoxin	+	+	+	+	+	+	+
Fumagillin		+	+	+	+	-	-	-
Sartorypyrone A		+	+	-	+	+	+	+
Sartorypyrone E		-	-	-	-	+	+	+
14-epi-aszonapyrone A		-	+	-	-	+	+	+
Aszonalenin		-	-	-	-	+	+	+
Acetylaszonalenin		-	-	-	-	+	+	+
Spiro [5H,10H-dipyrrolo[1,2-a:1ʹ,2ʹ-d]pyrazine-2-(3H),2ʹ-[2H]indole]-3ʹ,5,10(1ʹH)-trione		-	-	-	+	-	-	-
Helvolic Acid		-	-	-	+	-	-	-
Fumitremorgin A		-	-	-	-	+	+	+
Fumitremorgin B		-	-	-	+	+	+	+
13-O-prenyl-fumitremorgin B		-	-	-	-	+	+	+
Fumitremorgin C		-	+	-	+	-	-	-
Verruculogen		-	-	-	-	+	+	+
11-epimer of verruculogen TR2		-	-	-	-	+	+	+
Secondary Metabolite detected	Chemical analogs	Afum	Aoer	Afis
cyclo (L-Pro-L-Leu)		+	+	+
cyclo (L-Pro-L-Phe)		+	+	+
Monomethylsulochrin	Trypacidin	+	+	-
Pseurotin A		+	-	-
Bisdethiobis(methylthio)gliotoxin	Gliotoxin	+	+	+
Fumagillin		+	+	-
Sartorypyrone A		+	+	+
Sartorypyrone E		-	-	+
14-epi-aszonapyrone A		+	-	+
Aszonalenin		-	-	+
Acetylaszonalenin		-	-	+
Spiro [5H,10H-dipyrrolo[1,2-a:1ʹ,2ʹ-d]pyrazine-2-(3H),2ʹ-[2H]indole]-3ʹ,5,10(1ʹH)-trione		-	+	-
Helvolic Acid		-	+	-
Fumitremorgin A		-	-	+
Fumitremorgin B		-	+	+
13-O-prenyl-fumitremorgin B		-	-	+
Fumitremorgin C		+	+	-
Verruculogen		-	-	+
11-epimer of verruculogen TR2		-	-	+
